# Glial cells gate small RNA transport from germline to brain during transgenerational epigenetic inheritance of behavior

**DOI:** 10.64898/2026.10.24.761599

**Authors:** Abigail K. Brown, Xinbei Li, Rachel Kaletsky, Renee Seto, Katherine Novak, Liyang Sun, Coleen T. Murphy

## Abstract

How circulating RNAs reach their target tissue is not well understood. In *C. elegans*, small RNA signals that convey exposure to pathogenic *Pseudomonas* travel from the intestine to germline to neurons, allowing both learned pathogen avoidance and the transgenerational inheritance of this information for four generations – but how this Cer1 retrotransposon-bound RNA signal reaches the nervous system was previously unknown. We found that the RNA transporter SID-1, long thought to act in the intestine or germline, instead functions in a single cell type, the amphid sheath glia, where it is necessary and sufficient for learned avoidance. SID-1 mediates uptake of germline-derived RNA, followed by transcytosis to a neighboring sensory neuron, where the P11 target gene *maco-1* is silenced. This glial “filter”, which uses highly conserved molecular components to transcytose RNAs to neurons, reveals a general mechanism for gating small RNA access to the nervous system, paralleling the mammalian blood-brain barrier.
