## Supplementary material for "Glial cells gate small RNA transport from germline to brain during transgenerational epigenetic inheritance of behavior": Table S1 Strains

### Sheet: Sheet1
Strains	Source	Identifier	Strain generation notes
N2 variant Bristol: wild-type	Caenorhabditis Genetics Center	N2
ksls2 [daf-7p::GFP + rol-6(su1006)]	Caenorhabditis Genetics Center	FK181
sid-1(qt9) V	Caenorhabditis Genetics Center	HC196
sid-1(pk3321) V	Caenorhabditis Genetics Center	NL3321
skn-1(tm4241) IV	Mitani laboratory	FX04241
rme-2(b1008)	Caenorhabditis Genetics Center	DH1390
sid-1(qt9)V; sqls71[rgef-1p::sid-1]	Caenorhabditis Genetics Center	MAH677
Pf53f4.13(spig-9)::GFP Posm-10::mCherry (yadIs48) II	D. Yan	NYL1226
Pf53f4.13(spig-9)::mCherry(yadIs222)	D. Yan	NYL3858
sid-1(pk3321)V; ksls2[daf-7p::GFP + rol-6(su1006) (NL3321 x FK181)	This study	CQ954
sid-1(qt9)V;wqSi100[pie-1p::sid-1::tbb-2 3'UTR]IV	This study	CQ891	Single copy insertion of germline-expressed sid-1 was performed using RCME (Nonet, 2020). Briefly, the genomic coding region of sid-1 was cloned into the pLF3FShC vector with the pie-1 promoter and tbb-2 3'UTR using Gibson cloning. The plasmid was injected into NM5179 (jsTi1493[mosL loxP mex-5p FLP sl2 mNeonGreen rpl-28p FRT GFP-HIS-58 FRT3 mosR] IV]), and rollers were selected according to the p…
wEx107[rgef-1p::sid-1(RNAi)+Pmyo2::GFP]	This study	CQ867	Sense and antisense sid-1 constructs were generated using Gibson cloning. The 2670 rgef-1 promoter was cloned upstream of 1kb of sid-1 (encompasing the 5' of the sid-1 genomic region and overlapping with the Ahringer RNAi clone) in either the sense or antisense direction. Topo clones were verified by Sanger sequencing. PCR-amplified promoter::sense and promoter::antisense fragments were injected …
wqEx114(sid-1p::GFP)	This study	CQ888	To generated sid-1p::GFP, 820nt upstream of the sid-1 translational start site was cloned into the pPD95.75 MCS using Gibson cloning. N2 worms were injected at 50 ng/ul.
sid-1(qt9)V; [Pdaf-7::sid-1::rab-3 UTR + Pmyo-2::GFP]	This study	CQ894	sid-1 rescue in the ASI was performed by cloning the sid-1 cDNA downstream of 2577bp daf-7 promoter. The rab-3 3'UTR was used. N2 worms were injected at 25 ng/ul with myo-2p::gfp (1 ng/ul)as a co-injection marker.
wqEx128[Pf11c7.2::sid-1(RNAi) + Pmyo2::GFP]	This study	CQ904	Sense and antisense sid-1 constructs were generated using Gibson cloning. The 350bp F11C7.2 promoter was cloned upstream of 1kb of sid-1 (encompasing the 5' of the sid-1 genomic region and overlapping with the Ahringer RNAi clone) in either the sense or antisense direction. Topo clones were verified by Sanger sequencing. PCR-amplified promoter::sense and promoter::antisense fragments were injecte…
sid-1(qt9)V; spig-9::GFP+Posm-10::mCherry (yadls48) II (HC196 x NYL3858)	This study	CQ933
sid-1(qt9)V; wqEx142[spig-9p::sid-1::SL2::GFP::unc-54 UTR + Pmyo2::mCherry]	This study	CQ938	sid-1 rescue in the AmSH was performed by cloning the sid-1 cDNA downstream of the 574 bp spig-9 promoter. SL2::GFP::unc-54utr were inserted downstream of sid-1 to confirm expression in the AMsh. N2 worms were injected at 25 ng/ul with myo-2p::mcherry (1 ng/ul)as a co-injection marker.
wqEx130[F54F4.13(spig-9)p:maco-1(sense); F54F4.13(spig-9)p:maco-1(antisense); myo-2p::GFP]	This study	CQ915	Sense and antisense maco-1 constructs were generated using Gibson cloning. The 574bp spig-9 promoter was cloned upstream of 1kb of maco-1 (encompasing Ahringer RNAi clone) in either the sense or antisense direction. Topo clones were verified by Sanger sequencing. PCR-amplified promoter::sense and promoter::antisense fragments were injected into N2 animals at 100ng/ul each, with myo-2p::gfp (1ng/u…
sid-1(qt9)V; wqEx144[spig9p::sid-1(R172W, A173T)::SL2::GFP::unc-54 UTR+Pmyo-2::mCherry]	This study	CQ940	Quikchange was used to introduce point mutations at R172 (Cgg to Ugg) and A173 (Gcc to Acc). The plasmid was sequence verified. N2 worms were injected at 25 ng/ul with myo-2p::mcherry (1 ng/ul)as a co-injection marker.
wqEx147[daf-7p::maco-1(RNAi); myo-2p::GFP]	This study	CQ949	Sense and antisense maco-1 constructs were generated using Gibson cloning. The 2577bp daf-7 promoter was cloned upstream of 1kb of maco-1 (encompasing Ahringer RNAi clone) in either the sense or antisense direction. Topo clones were verified by Sanger sequencing. PCR-amplified promoter::sense and promoter::antisense fragments were injected into N2 animals at 100ng/ul each, with myo-2p::gfp (1ng/u…
wqEx151[Pskn1b::GFP::unc-54utr; myo-2p::mcherry]	This study	CQ953	2kb of the skn-1B promoter were cloned upstream of GFP and the unc-54 3'UTR. N2 worms were injected at 25ng/ul with myo-2p::mcherry at 1ng/ul as a coinjection marker. Expression is bright in the ASI and intestine.
